# Genetic screens in isogenic mammalian cell lines without single cell cloning

**DOI:** 10.1101/677385

**Authors:** Peter C DeWeirdt, Kendall R Sanson, Ruth E Hanna, Mudra Hegde, Annabel K Sangree, Christine Strand, Nicole S Persky, John G Doench

**Affiliations:** Genetic Perturbation Platform, Broad Institute of MIT and Harvard, Cambridge, MA

**Author notes:** These authors contributed equally (Peter C DeWeirdt, Kendall R Sanson, Ruth E Hanna).

## Abstract

Isogenic pairs of cell lines, which differ by a single genetic modification, are powerful tools for understanding gene function. Generating such pairs for mammalian cells, however, is labor-intensive, time-consuming, and impossible in some cell types. Here we present an approach to create isogenic pairs of cells and screen them with genome-wide CRISPR-Cas9 libraries to generate genetic interaction maps. We queried the anti-apoptotic genes BCL2L1 and MCL1, and the DNA damage repair gene PARP1, via 25 genome-wide screens across 4 cell lines. For all three genes, we identify a rich set of both expected and novel buffering and synthetic lethal interactions. Further, we compare the interactions observed in genetic space to those found when targeting these genes with small molecules and identify hits that may inform the clinical uses for these inhibitors. We anticipate that this methodology will be broadly useful to comprehensively study genes of interest across many cell types.

---

Genetic interaction networks can suggest functional roles of uncharacterized genes and capture subtle biological interactions, which may prove critical for interpreting genetic signal from genome-wide association studies of common disease states. Crosses of yeast knockout strains have yielded rich networks of genetic interactions, and have further shown that the shape of the network will change based on growth conditions^1–5^. In mammalian cells, the construction of such networks is orders of magnitude more complicated, due to increased genome size, the diversity of cell types, and numerous technical factors. One approach is to use either RNAi^6^ or CRISPR technology^7–11^ to screen a library of all possible combinatorial perturbations within a focused gene list. This approach has been used to generate genetic interaction maps for up to hundreds of genes^12^; however, screening all combinations of protein coding genes in the human genome would require, at bare minimum, approximately 400 million perturbations and 200 billion cells, which is equivalent to 5,000 concurrent genome-wide screens with typical guide libraries and currently exceeds the practical limits of tissue culture. This scale is exacerbated by the diversity of cell types in which to study such interactions.

A second, complementary approach to query genetic interactions leverages isogenic pairs of human cells, akin to mutant strains of model organisms, to enable the delineation of a given gene’s contribution to phenotypes of interest. Initial gene targeting approaches in human cell lines to create even a single knockout have yielded valuable insights but were quite laborious to generate^13–19^. Today, CRISPR technology has made cell line engineering possible for a broad range of researchers, but that is distinct from making it easy. Creating the site-specific nuclease for Cas9 is as simple as ordering a short nucleic acid, in contrast to the more expensive and time-consuming task of assembling a customized pair of zinc finger nucleases or TALENs^20^. After design of the targeted nuclease, however, substantial work remains: the isolation of single cells, often across multiple 96-well plates; culture of those cells for several weeks while colonies form; isolation of genomic DNA from replicated plates; and finally, PCR, sequencing, and analysis to determine which colonies have the intended genotype^21^. Indeed, off-the-shelf knockout clones, which are available in only a very limited number of cell lines, can be purchased from vendors for thousands of dollars, and the customized generation of a knockout clone in a cell line of interest costs tens of thousands of dollars. Thus, there is a great need for approaches that obviate the need to generate single cell clones and enable the creation of large scale genetic interaction maps for genes of interest in their appropriate cellular context.

Here, we leverage orthogonal Cas enzymes from *S. pyogenes* and *S. aureus* to conduct genome-wide CRISPR screens in paired mutant cell lines without the need for single cell cloning; we call this approach “anchor screening,” as the single genetic mutant “anchors” the resulting interaction network. We selected BCL2L1, MCL1, and PARP1 as anchor genes, as they each have well-established genetic interactions to allow benchmarking, and they are also the subject of intense clinical development, allowing both a comparison between small molecule inhibition and genetic knockout and, for PARP inhibitors, potentially an expansion of the genotypes beyond BRCA1 and BRCA2 mutant tumors in which these drugs may show efficacy. The rich set of uncovered genetic interactions shown here coupled with the ease of conducting such screens illustrate the power of this technology.
