## Supplementary material for "Genetic screens in isogenic mammalian cell lines without single cell cloning": Supplementary Data 4_Gene Sets_v2.xlsx

### Sheet: Wood Lab
Input	Match type	Approved symbol	Approved name	HGNC ID	Location
RAD51	Approved symbol	RAD51	RAD51 recombinase	HGNC:9817	15q15.1
RAD51B	Approved symbol	RAD51B	RAD51 paralog B	HGNC:9822	14q24.1
RAD51D	Approved symbol	RAD51D	RAD51 paralog D	HGNC:9823	17q12
DMC1	Approved symbol	DMC1	DNA meiotic recombinase 1	HGNC:2927	22q13.1
XRCC2	Approved symbol	XRCC2	X-ray repair cross complementing 2	HGNC:12829	7q36.1
XRCC3	Approved symbol	XRCC3	X-ray repair cross complementing 3	HGNC:12830	14q32.33
RAD52	Approved symbol	RAD52	RAD52 homolog, DNA repair protein	HGNC:9824	12p13.33
RAD54L	Approved symbol	RAD54L	RAD54 like	HGNC:9826	1p34.1
RAD54B	Approved symbol	RAD54B	RAD54 homolog B	HGNC:17228	8q22.1
BRCA1	Approved symbol	BRCA1	BRCA1 DNA repair associated	HGNC:1100	17q21.31
SHFM1	Previous symbol	SEM1	SEM1 26S proteasome complex subunit	HGNC:10845	7q21.3
RAD50	Approved symbol	RAD50	RAD50 double strand break repair protein	HGNC:9816	5q31.1
MRE11A	Previous symbol	MRE11	MRE11 homolog, double strand break repair nuclease	HGNC:7230	11q21
NBN	Approved symbol	NBN	nibrin	HGNC:7652	8q21.3
RBBP8	Approved symbol	RBBP8	RB binding protein 8, endonuclease	HGNC:9891	18q11.2
MUS81	Approved symbol	MUS81	MUS81 structure-specific endonuclease subunit	HGNC:29814	11q13
EME1	Approved symbol	EME1	essential meiotic structure-specific endonuclease 1	HGNC:24965	17q21.33
EME2	Approved symbol	EME2	essential meiotic structure-specific endonuclease subunit 2	HGNC:27289	16p13.3
GIYD1	Previous symbol	SLX1A	SLX1 homolog A, structure-specific endonuclease subunit	HGNC:20922	16p11.2
GIYD2	Previous symbol	SLX1B	SLX1 homolog B, structure-specific endonuclease subunit	HGNC:28748	16p11.2
GEN1	Approved symbol	GEN1	GEN1 Holliday junction 5' flap endonuclease	HGNC:26881	2p24.2

### Sheet: Reactome
Input	Match type	Approved symbol	Approved name	HGNC ID	Location
ALKBH2	Approved symbol	ALKBH2	alkB homolog 2, alpha-ketoglutarate dependent dioxygenase	HGNC:32487	12q24.11
ALKBH3	Approved symbol	ALKBH3	alkB homolog 3, alpha-ketoglutaratedependent dioxygenase	HGNC:30141	11p11.2
APEX1	Approved symbol	APEX1	apurinic/apyrimidinic endodeoxyribonuclease 1	HGNC:587	14q11.2
ATM	Approved symbol	ATM	ATM serine/threonine kinase	HGNC:795	11q22.3
ATR	Approved symbol	ATR	ATR serine/threonine kinase	HGNC:882	3q23
BRCA1	Approved symbol	BRCA1	BRCA1 DNA repair associated	HGNC:1100	17q21.31
BRCA2	Approved symbol	BRCA2	BRCA2 DNA repair associated	HGNC:1101	13q13.1
BRIP1	Approved symbol	BRIP1	BRCA1 interacting protein C-terminal helicase 1	HGNC:20473	17q23.2
CCNH	Approved symbol	CCNH	cyclin H	HGNC:1594	5q14.3
CCNO	Approved symbol	CCNO	cyclin O	HGNC:18576	5q11.2
CDK7	Approved symbol	CDK7	cyclin dependent kinase 7	HGNC:1778	5q13.2
DDB1	Approved symbol	DDB1	damage specific DNA binding protein 1	HGNC:2717	11q12.2
DDB2	Approved symbol	DDB2	damage specific DNA binding protein 2	HGNC:2718	11p11.2
ERCC1	Approved symbol	ERCC1	ERCC excision repair 1, endonuclease non-catalytic subunit	HGNC:3433	19q13.32
ERCC2	Approved symbol	ERCC2	ERCC excision repair 2, TFIIH core complex helicase subunit	HGNC:3434	19q13.32
ERCC3	Approved symbol	ERCC3	ERCC excision repair 3, TFIIH core complex helicase subunit	HGNC:3435	2q14.3
ERCC4	Approved symbol	ERCC4	ERCC excision repair 4, endonuclease catalytic subunit	HGNC:3436	16p13.12
ERCC5	Approved symbol	ERCC5	ERCC excision repair 5, endonuclease	HGNC:3437	13q33.1
ERCC6	Approved symbol	ERCC6	ERCC excision repair 6, chromatin remodeling factor	HGNC:3438	10q11.23
ERCC8	Approved symbol	ERCC8	ERCC excision repair 8, CSA ubiquitin ligase complex subunit	HGNC:3439	5q12.1
C17orf70	Previous symbol	FAAP100	FA core complex associated protein 100	HGNC:26171	17q25.3
C19orf40	Previous symbol	FAAP24	FA core complex associated protein 24	HGNC:28467	19q13.11
FANCA	Approved symbol	FANCA	FA complementation group A	HGNC:3582	16q24.3
FANCB	Approved symbol	FANCB	FA complementation group B	HGNC:3583	Xp22.2
FANCC	Approved symbol	FANCC	FA complementation group C	HGNC:3584	9q22.32
FANCD2	Approved symbol	FANCD2	FA complementation group D2	HGNC:3585	3p25.3
FANCE	Approved symbol	FANCE	FA complementation group E	HGNC:3586	6p21.31
FANCF	Approved symbol	FANCF	FA complementation group F	HGNC:3587	11p14.3
FANCG	Approved symbol	FANCG	FA complementation group G	HGNC:3588	9p13.3
FANCL	Approved symbol	FANCL	FA complementation group L	HGNC:20748	2p16.1
FANCM	Approved symbol	FANCM	FA complementation group M	HGNC:23168	14q21.2
FEN1	Approved symbol	FEN1	flap structure-specific endonuclease 1	HGNC:3650	11q12.2
GTF2H1	Approved symbol	GTF2H1	general transcription factor IIH subunit 1	HGNC:4655	11p15.1
GTF2H2	Approved symbol	GTF2H2	general transcription factor IIH subunit 2	HGNC:4656	5q13.2
GTF2H2B	Approved symbol	GTF2H2B	general transcription factor IIH subunit 2B (pseudogene)	HGNC:31393	5q13.2
GTF2H3	Approved symbol	GTF2H3	general transcription factor IIH subunit 3	HGNC:4657	12q24.31
GTF2H4	Approved symbol	GTF2H4	general transcription factor IIH subunit 4	HGNC:4658	6p21.33
H2AFX	Approved symbol	H2AFX	H2A histone family member X	HGNC:4739	11q23.3
LIG1	Approved symbol	LIG1	DNA ligase 1	HGNC:6598	19q13.33
LIG3	Approved symbol	LIG3	DNA ligase 3	HGNC:6600	17q12
LIG4	Approved symbol	LIG4	DNA ligase 4	HGNC:6601	13q33.3
MAD2L2	Approved symbol	MAD2L2	mitotic arrest deficient 2 like 2	HGNC:6764	1p36.22
MBD4	Approved symbol	MBD4	methyl-CpG binding domain 4, DNA glycosylase	HGNC:6919	3q21.3
MDC1	Approved symbol	MDC1	mediator of DNA damage checkpoint 1	HGNC:21163	6p21.33
MGMT	Approved symbol	MGMT	O-6-methylguanine-DNA methyltransferase	HGNC:7059	10q26.3
MNAT1	Approved symbol	MNAT1	MNAT1 component of CDK activating kinase	HGNC:7181	14q23.1
MPG	Approved symbol	MPG	N-methylpurine DNA glycosylase	HGNC:7211	16p13.3
MRE11A	Previous symbol	MRE11	MRE11 homolog, double strand break repair nuclease	HGNC:7230	11q21
MUTYH	Approved symbol	MUTYH	mutY DNA glycosylase	HGNC:7527	1p34.1
NBN	Approved symbol	NBN	nibrin	HGNC:7652	8q21.3
NTHL1	Approved symbol	NTHL1	nth like DNA glycosylase 1	HGNC:8028	16p13.3
OGG1	Approved symbol	OGG1	8-oxoguanine DNA glycosylase	HGNC:8125	3p25.3
PALB2	Approved symbol	PALB2	partner and localizer of BRCA2	HGNC:26144	16p12.2
PCNA	Approved symbol	PCNA	proliferating cell nuclear antigen	HGNC:8729	20p12.3
POLB	Approved symbol	POLB	DNA polymerase beta	HGNC:9174	8p11.21
POLD1	Approved symbol	POLD1	DNA polymerase delta 1, catalytic subunit	HGNC:9175	19q13.3
POLD2	Approved symbol	POLD2	DNA polymerase delta 2, accessory subunit	HGNC:9176	7p13
POLD3	Approved symbol	POLD3	DNA polymerase delta 3, accessory subunit	HGNC:20932	11q13.4
POLD4	Approved symbol	POLD4	DNA polymerase delta 4, accessory subunit	HGNC:14106	11q13.2
POLE	Approved symbol	POLE	DNA polymerase epsilon, catalytic subunit	HGNC:9177	12q24.33
POLE2	Approved symbol	POLE2	DNA polymerase epsilon 2, accessory subunit	HGNC:9178	14q21.3
POLH	Approved symbol	POLH	DNA polymerase eta	HGNC:9181	6p21.1
POLR2A	Approved symbol	POLR2A	RNA polymerase II subunit A	HGNC:9187	17p13.1
POLR2B	Approved symbol	POLR2B	RNA polymerase II subunit B	HGNC:9188	4q12
POLR2C	Approved symbol	POLR2C	RNA polymerase II subunit C	HGNC:9189	16q21
POLR2D	Approved symbol	POLR2D	RNA polymerase II subunit D	HGNC:9191	2q14.3
POLR2E	Approved symbol	POLR2E	RNA polymerase II subunit E	HGNC:9192	19p13.3
POLR2F	Approved symbol	POLR2F	RNA polymerase II subunit F	HGNC:9193	22q13.1
POLR2G	Approved symbol	POLR2G	RNA polymerase II subunit G	HGNC:9194	11q12.3
POLR2H	Approved symbol	POLR2H	RNA polymerase II subunit H	HGNC:9195	3q27.1
POLR2I	Approved symbol	POLR2I	RNA polymerase II subunit I	HGNC:9196	19q13.12
POLR2J	Approved symbol	POLR2J	RNA polymerase II subunit J	HGNC:9197	7q22.1
POLR2K	Approved symbol	POLR2K	RNA polymerase II subunit K	HGNC:9198	8q22.2
POLR2L	Approved symbol	POLR2L	RNA polymerase II subunit L	HGNC:9199	11p15.5
PRKDC	Approved symbol	PRKDC	protein kinase, DNA-activated, catalytic subunit	HGNC:9413	8q11.21
RAD23B	Approved symbol	RAD23B	RAD23 homolog B, nucleotide excision repair protein	HGNC:9813	9q31.2
RAD50	Approved symbol	RAD50	RAD50 double strand break repair protein	HGNC:9816	5q31.1
RAD51	Approved symbol	RAD51	RAD51 recombinase	HGNC:9817	15q15.1
RAD52	Approved symbol	RAD52	RAD52 homolog, DNA repair protein	HGNC:9824	12p13.33
REV1	Approved symbol	REV1	REV1 DNA directed polymerase	HGNC:14060	2q11.2
REV3L	Approved symbol	REV3L	REV3 like, DNA directed polymerase zeta catalytic subunit	HGNC:9968	6q21
RFC2	Approved symbol	RFC2	replication factor C subunit 2	HGNC:9970	7q11.23
RFC3	Approved symbol	RFC3	replication factor C subunit 3	HGNC:9971	13q13.2
RFC4	Approved symbol	RFC4	replication factor C subunit 4	HGNC:9972	3q27.3
RFC5	Approved symbol	RFC5	replication factor C subunit 5	HGNC:9973	12q24.23
RPA1	Approved symbol	RPA1	replication protein A1	HGNC:10289	17p13.3
RPA2	Approved symbol	RPA2	replication protein A2	HGNC:10290	1p35.3
RPA3	Approved symbol	RPA3	replication protein A3	HGNC:10291	7p21.3
RPS27A	Approved symbol	RPS27A	ribosomal protein S27a	HGNC:10417	2p16.1
RPS27AP11	Approved symbol	RPS27AP11	ribosomal protein S27a pseudogene 11	HGNC:36126	6q21
SMUG1	Approved symbol	SMUG1	single-strand-selective monofunctional uracil-DNA glycosylase 1	HGNC:17148	12q13.13
TCEA1	Approved symbol	TCEA1	transcription elongation factor A1	HGNC:11612	8q11.23
TDG	Approved symbol	TDG	thymine DNA glycosylase	HGNC:11700	12q23.3
TDP1	Approved symbol	TDP1	tyrosyl-DNA phosphodiesterase 1	HGNC:18884	14q32.11
TP53BP1	Approved symbol	TP53BP1	tumor protein p53 binding protein 1	HGNC:11999	15q15.3
UBA52	Approved symbol	UBA52	ubiquitin A-52 residue ribosomal protein fusion product 1	HGNC:12458	19p13.1-p12
UBE2T	Approved symbol	UBE2T	ubiquitin conjugating enzyme E2 T	HGNC:25009	1q32.1
USP1	Approved symbol	USP1	ubiquitin specific peptidase 1	HGNC:12607	1p31.3
XAB2	Approved symbol	XAB2	XPA binding protein 2	HGNC:14089	19p13.3
XPA	Approved symbol	XPA	XPA, DNA damage recognition and repair factor	HGNC:12814	9q22.33
XPC	Approved symbol	XPC	XPC complex subunit, DNA damage recognition and repair factor	HGNC:12816	3p25.1
XRCC1	Approved symbol	XRCC1	X-ray repair cross complementing 1	HGNC:12828	19q13.2
XRCC4	Approved symbol	XRCC4	X-ray repair cross complementing 4	HGNC:12831	5q14.2
XRCC5	Approved symbol	XRCC5	X-ray repair cross complementing 5	HGNC:12833	2q35
XRCC6	Approved symbol	XRCC6	X-ray repair cross complementing 6	HGNC:4055	22q13.2
ZBTB32	Approved symbol	ZBTB32	zinc finger and BTB domain containing 32	HGNC:16763	19q13.12
LOC389901	Unmatched
LOC648152	Unmatched
LOC651610	Unmatched
LOC651921	Unmatched
LOC652672	Unmatched
LOC652857	Unmatched

### Sheet: Zimmerman_73
Input	Match type	Approved symbol	Approved name	HGNC ID	Location
ANAPC2	Approved symbol	ANAPC2	anaphase promoting complex subunit 2	HGNC:19989	9q34.3
ARGLU1	Approved symbol	ARGLU1	arginine and glutamate rich 1	HGNC:25482	13q33.3
ATM	Approved symbol	ATM	ATM serine/threonine kinase	HGNC:795	11q22.3
ATR	Approved symbol	ATR	ATR serine/threonine kinase	HGNC:882	3q23
AUNIP	Approved symbol	AUNIP	aurora kinase A and ninein interacting protein	HGNC:28363	1p36.11
BARD1	Approved symbol	BARD1	BRCA1 associated RING domain 1	HGNC:952	2q35
BRCA1	Approved symbol	BRCA1	BRCA1 DNA repair associated	HGNC:1100	17q21.31
BRCA2	Approved symbol	BRCA2	BRCA2 DNA repair associated	HGNC:1101	13q13.1
BRD8	Approved symbol	BRD8	bromodomain containing 8	HGNC:19874	5q31.2
CDK5	Approved symbol	CDK5	cyclin dependent kinase 5	HGNC:1774	7q36.1
CENPW	Approved symbol	CENPW	centromere protein W	HGNC:21488	6q22.32
CHD1L	Approved symbol	CHD1L	chromodomain helicase DNA binding protein 1 like	HGNC:1916	1q21.1
CHRAC1	Approved symbol	CHRAC1	chromatin accessibility complex subunit 1	HGNC:13544	8q24.3
COMMD1	Approved symbol	COMMD1	copper metabolism domain containing 1	HGNC:23024	2p15
CREM	Approved symbol	CREM	cAMP responsive element modulator	HGNC:2352	10p11.21
CTDP1	Approved symbol	CTDP1	CTD phosphatase subunit 1	HGNC:2498	18q23
DDX46	Approved symbol	DDX46	DEAD-box helicase 46	HGNC:18681	5q31.1
EME1	Approved symbol	EME1	essential meiotic structure-specific endonuclease 1	HGNC:24965	17q21.33
C11orf30	Previous symbol	EMSY	EMSY transcriptional repressor, BRCA2 interacting	HGNC:18071	11q13.5
EPN1	Approved symbol	EPN1	epsin 1	HGNC:21604	19q13.42
ESCO2	Approved symbol	ESCO2	establishment of sister chromatid cohesion N-acetyltransferase 2	HGNC:27230	8p21.1
C19orf40	Previous symbol	FAAP24	FA core complex associated protein 24	HGNC:28467	19q13.11
FANCA	Approved symbol	FANCA	FA complementation group A	HGNC:3582	16q24.3
FANCC	Approved symbol	FANCC	FA complementation group C	HGNC:3584	9q22.32
FANCD2	Approved symbol	FANCD2	FA complementation group D2	HGNC:3585	3p25.3
FANCE	Approved symbol	FANCE	FA complementation group E	HGNC:3586	6p21.31
FANCM	Approved symbol	FANCM	FA complementation group M	HGNC:23168	14q21.2
GTF2B	Approved symbol	GTF2B	general transcription factor IIB	HGNC:4648	1p22.2
HELLS	Approved symbol	HELLS	helicase, lymphoid specific	HGNC:4861	10q23.33
HJURP	Approved symbol	HJURP	Holliday junction recognition protein	HGNC:25444	2q37.1
HUS1	Approved symbol	HUS1	HUS1 checkpoint clamp component	HGNC:5309	7p12.3
KDM8	Approved symbol	KDM8	lysine demethylase 8	HGNC:25840	16p12.1
LIG1	Approved symbol	LIG1	DNA ligase 1	HGNC:6598	19q13.33
LRWD1	Approved symbol	LRWD1	leucine rich repeats and WD repeat domain containing 1	HGNC:21769	7q22.1
MUS81	Approved symbol	MUS81	MUS81 structure-specific endonuclease subunit	HGNC:29814	11q13
NUP62	Approved symbol	NUP62	nucleoporin 62	HGNC:8066	19q13.33
PALB2	Approved symbol	PALB2	partner and localizer of BRCA2	HGNC:26144	16p12.2
PGD	Approved symbol	PGD	phosphogluconate dehydrogenase	HGNC:8891	1p36.22
PHF12	Approved symbol	PHF12	PHD finger protein 12	HGNC:20816	17q11.2
PNKP	Approved symbol	PNKP	polynucleotide kinase 3'-phosphatase	HGNC:9154	19q13.33
PPP1R8	Approved symbol	PPP1R8	protein phosphatase 1 regulatory subunit 8	HGNC:9296	1p35.3
PSMC3IP	Approved symbol	PSMC3IP	PSMC3 interacting protein	HGNC:17928	17q21.2
PPP2R4	Previous symbol	PTPA	protein phosphatase 2 phosphatase activator	HGNC:9308	9q34.11
RAD51B	Approved symbol	RAD51B	RAD51 paralog B	HGNC:9822	14q24.1
RAD51C	Approved symbol	RAD51C	RAD51 paralog C	HGNC:9820	17q22
RAD51D	Approved symbol	RAD51D	RAD51 paralog D	HGNC:9823	17q12
RBBP8	Approved symbol	RBBP8	RB binding protein 8, endonuclease	HGNC:9891	18q11.2
RNASEH2A	Approved symbol	RNASEH2A	ribonuclease H2 subunit A	HGNC:18518	19p13.13
RNASEH2B	Approved symbol	RNASEH2B	ribonuclease H2 subunit B	HGNC:25671	13q14.3
RNASEH2C	Approved symbol	RNASEH2C	ribonuclease H2 subunit C	HGNC:24116	11q13.1
RNF168	Approved symbol	RNF168	ring finger protein 168	HGNC:26661	3q29
SACM1L	Approved symbol	SACM1L	SAC1 like phosphatidylinositide phosphatase	HGNC:17059	3p21.31
SARS	Approved symbol	SARS	seryl-tRNA synthetase	HGNC:10537	1p13.3
SF3B3	Approved symbol	SF3B3	splicing factor 3b subunit 3	HGNC:10770	16q22.1
SF3B5	Approved symbol	SF3B5	splicing factor 3b subunit 5	HGNC:21083	6q24.2
SMC6	Approved symbol	SMC6	structural maintenance of chromosomes 6	HGNC:20466	2p24.2
SNRNP200	Approved symbol	SNRNP200	small nuclear ribonucleoprotein U5 subunit 200	HGNC:30859	2q11.2
SPACA4	Approved symbol	SPACA4	sperm acrosome associated 4	HGNC:16441	19q13.33
SRSF11	Approved symbol	SRSF11	serine and arginine rich splicing factor 11	HGNC:10782	1p31.1
SWI5	Approved symbol	SWI5	SWI5 homologous recombination repair protein	HGNC:31412	9q34.11
TIPRL	Approved symbol	TIPRL	TOR signaling pathway regulator	HGNC:30231	1q24.2
TONSL	Approved symbol	TONSL	tonsoku like, DNA repair protein	HGNC:7801	8q24.3
TRAIP	Approved symbol	TRAIP	TRAF interacting protein	HGNC:30764	3p21.31
TRAPPC4	Approved symbol	TRAPPC4	trafficking protein particle complex 4	HGNC:19943	11q23.3
TSC1	Approved symbol	TSC1	TSC complex subunit 1	HGNC:12362	9q34
UBE2T	Approved symbol	UBE2T	ubiquitin conjugating enzyme E2 T	HGNC:25009	1q32.1
URB1	Approved symbol	URB1	URB1 ribosome biogenesis homolog	HGNC:17344	21q22.11
WDR48	Approved symbol	WDR48	WD repeat domain 48	HGNC:30914	3p22.2
XKR7	Approved symbol	XKR7	XK related 7	HGNC:23062	20q11.21
XRCC2	Approved symbol	XRCC2	X-ray repair cross complementing 2	HGNC:12829	7q36.1
XRCC3	Approved symbol	XRCC3	X-ray repair cross complementing 3	HGNC:12830	14q32.33
ZNF512B	Approved symbol	ZNF512B	zinc finger protein 512B	HGNC:29212	20q13.33
ZNF574	Approved symbol	ZNF574	zinc finger protein 574	HGNC:26166	19q13.2

### Sheet: Biogrid_PARP1
Input	Match type	Approved symbol	Approved name	HGNC ID	Location
AAR2	Approved symbol	AAR2	AAR2 splicing factor	HGNC:15886	20q11.23
ABL1	Approved symbol	ABL1	ABL proto-oncogene 1, non-receptor tyrosine kinase	HGNC:76	9q34.12
FAM175A	Previous symbol	ABRAXAS1	abraxas 1, BRCA1 A complex subunit	HGNC:25829	4q21.23
AGR2	Approved symbol	AGR2	anterior gradient 2, protein disulphide isomerase family member	HGNC:328	7p21.1
AIMP2	Approved symbol	AIMP2	aminoacyl tRNA synthetase complex interacting multifunctional protein 2	HGNC:20609	7p22.1
AIRE	Approved symbol	AIRE	autoimmune regulator	HGNC:360	21q22.3
APLF	Approved symbol	APLF	aprataxin and PNKP like factor	HGNC:28724	2p13.3
APTX	Approved symbol	APTX	aprataxin	HGNC:15984	9p21.1
ATM	Approved symbol	ATM	ATM serine/threonine kinase	HGNC:795	11q22.3
ATP5A1	Previous symbol	ATP5F1A	ATP synthase F1 subunit alpha	HGNC:823	18q21.1
Atrx	Approved symbol	ATRX	ATRX chromatin remodeler	HGNC:886	Xq21.1
BAG3	Approved symbol	BAG3	BCL2 associated athanogene 3	HGNC:939	10q26.11
BANF1	Approved symbol	BANF1	barrier to autointegration factor 1	HGNC:17397	11q13.1
BANP	Approved symbol	BANP	BTG3 associated nuclear protein	HGNC:13450	16q24.2
BARD1	Approved symbol	BARD1	BRCA1 associated RING domain 1	HGNC:952	2q35
BCL2	Approved symbol	BCL2	BCL2 apoptosis regulator	HGNC:990	18q21.33
BLID	Approved symbol	BLID	BH3-like motif containing, cell death inducer	HGNC:33495	11q24.1
BLM	Approved symbol	BLM	BLM RecQ like helicase	HGNC:1058	15q26.1
BMI1	Approved symbol	BMI1	BMI1 proto-oncogene, polycomb ring finger	HGNC:1066	10p12.2
BRAF	Approved symbol	BRAF	B-Raf proto-oncogene, serine/threonine kinase	HGNC:1097	7q34
BRCA1	Approved symbol	BRCA1	BRCA1 DNA repair associated	HGNC:1100	17q21.31
Brwd3	Approved symbol	BRWD3	bromodomain and WD repeat domain containing 3	HGNC:17342	Xq21.1
BUB1B	Approved symbol	BUB1B	BUB1 mitotic checkpoint serine/threonine kinase B	HGNC:1149	15q15.1
BUB3	Approved symbol	BUB3	BUB3 mitotic checkpoint protein	HGNC:1151	10q26.13
CAND1	Approved symbol	CAND1	cullin associated and neddylation dissociated 1	HGNC:30688	12q14.3-q15
CARM1	Approved symbol	CARM1	coactivator associated arginine methyltransferase 1	HGNC:23393	19p13.2
CASP1	Approved symbol	CASP1	caspase 1	HGNC:1499	11q22.3
CASP3	Approved symbol	CASP3	caspase 3	HGNC:1504	4q35.1
CASP7	Approved symbol	CASP7	caspase 7	HGNC:1508	10q25.3
CASP8	Approved symbol	CASP8	caspase 8	HGNC:1509	2q33.1
CBX2	Approved symbol	CBX2	chromobox 2	HGNC:1552	17q25.3
CBX4	Approved symbol	CBX4	chromobox 4	HGNC:1554	17q25.3
CCDC8	Approved symbol	CCDC8	coiled-coil domain containing 8	HGNC:25367	19q13.32
CD86	Approved symbol	CD86	CD86 molecule	HGNC:1705	3q13.33
CDC34	Approved symbol	CDC34	cell division cycle 34	HGNC:1734	19p13.3
CDC5L	Approved symbol	CDC5L	cell division cycle 5 like	HGNC:1743	6p21.1
CDK2	Approved symbol	CDK2	cyclin dependent kinase 2	HGNC:1771	12q13.2
CDK8	Approved symbol	CDK8	cyclin dependent kinase 8	HGNC:1779	13q12.13
CDK9	Approved symbol	CDK9	cyclin dependent kinase 9	HGNC:1780	9q34.11
CDKN1A	Approved symbol	CDKN1A	cyclin dependent kinase inhibitor 1A	HGNC:1784	6p21.2
CEBPA	Approved symbol	CEBPA	CCAAT enhancer binding protein alpha	HGNC:1833	19q13.11
CENPA	Approved symbol	CENPA	centromere protein A	HGNC:1851	2p23.3
CENPB	Approved symbol	CENPB	centromere protein B	HGNC:1852	20p13
CETN1	Approved symbol	CETN1	centrin 1	HGNC:1866	18p11.32
CETN2	Approved symbol	CETN2	centrin 2	HGNC:1867	Xq28
CHD1L	Approved symbol	CHD1L	chromodomain helicase DNA binding protein 1 like	HGNC:1916	1q21.1
CHD3	Approved symbol	CHD3	chromodomain helicase DNA binding protein 3	HGNC:1918	17p13.1
CHD4	Approved symbol	CHD4	chromodomain helicase DNA binding protein 4	HGNC:1919	12p13.31
CHFR	Approved symbol	CHFR	checkpoint with forkhead and ring finger domains	HGNC:20455	12q24.33
COPS5	Approved symbol	COPS5	COP9 signalosome subunit 5	HGNC:2240	8q13.1
CREBBP	Approved symbol	CREBBP	CREB binding protein	HGNC:2348	16p13.3
CTCF	Approved symbol	CTCF	CCCTC-binding factor	HGNC:13723	16q22.1
CTDSPL2	Approved symbol	CTDSPL2	CTD small phosphatase like 2	HGNC:26936	15q15.3-q21.1
CTNNB1	Approved symbol	CTNNB1	catenin beta 1	HGNC:2514	3p22.1
CTSB	Approved symbol	CTSB	cathepsin B	HGNC:2527	8p23.1
CTSG	Approved symbol	CTSG	cathepsin G	HGNC:2532	14q12
CUL7	Approved symbol	CUL7	cullin 7	HGNC:21024	6p21.1
CYLD	Approved symbol	CYLD	CYLD lysine 63 deubiquitinase	HGNC:2584	16q12.1
DAXX	Approved symbol	DAXX	death domain associated protein	HGNC:2681	6p21.32
DCPS	Approved symbol	DCPS	decapping enzyme, scavenger	HGNC:29812	11q24.2
DDB2	Approved symbol	DDB2	damage specific DNA binding protein 2	HGNC:2718	11p11.2
DDX21	Approved symbol	DDX21	DExD-box helicase 21	HGNC:2744	10q22.1
DDX39A	Approved symbol	DDX39A	DExD-box helicase 39A	HGNC:17821	19p13.12
DERL1	Approved symbol	DERL1	derlin 1	HGNC:28454	8q24.13
DNMT1	Approved symbol	DNMT1	DNA methyltransferase 1	HGNC:2976	19p13.2
DTX3L	Approved symbol	DTX3L	deltex E3 ubiquitin ligase 3L	HGNC:30323	3q21.1
E2F1	Approved symbol	E2F1	E2F transcription factor 1	HGNC:3113	20q11.22
ECD	Approved symbol	ECD	ecdysoneless cell cycle regulator	HGNC:17029	10q22.2
EFTUD2	Approved symbol	EFTUD2	elongation factor Tu GTP binding domain containing 2	HGNC:30858	17q21.31
EGFR	Approved symbol	EGFR	epidermal growth factor receptor	HGNC:3236	7p11.2
Eif3i	Approved symbol	EIF3I	eukaryotic translation initiation factor 3 subunit I	HGNC:3272	1p35.2
ELAVL1	Approved symbol	ELAVL1	ELAV like RNA binding protein 1	HGNC:3312	19p13.2
EP300	Approved symbol	EP300	E1A binding protein p300	HGNC:3373	22q13.2
ERCC6	Approved symbol	ERCC6	ERCC excision repair 6, chromatin remodeling factor	HGNC:3438	10q11.23
ERG	Approved symbol	ERG	ETS transcription factor ERG	HGNC:3446	21q22.2
ESR1	Approved symbol	ESR1	estrogen receptor 1	HGNC:3467	6q25.1-q25.2
EWSR1	Approved symbol	EWSR1	EWS RNA binding protein 1	HGNC:3508	22q12.2
EXOSC1	Approved symbol	EXOSC1	exosome component 1	HGNC:17286	10q24.1
FAF1	Approved symbol	FAF1	Fas associated factor 1	HGNC:3578	1p32.3
FMNL1	Approved symbol	FMNL1	formin like 1	HGNC:1212	17q21.31
FN1	Approved symbol	FN1	fibronectin 1	HGNC:3778	2q35
FOXO1	Approved symbol	FOXO1	forkhead box O1	HGNC:3819	13q14.11
GSK3A	Approved symbol	GSK3A	glycogen synthase kinase 3 alpha	HGNC:4616	19q13.2
GTF2F1	Approved symbol	GTF2F1	general transcription factor IIF subunit 1	HGNC:4652	19p13.3
GZMM	Approved symbol	GZMM	granzyme M	HGNC:4712	19p13.3
H1F0	Approved symbol	H1F0	H1 histone family member 0	HGNC:4714	22q13.1
H2AFX	Approved symbol	H2AFX	H2A histone family member X	HGNC:4739	11q23.3
H2AFY	Approved symbol	H2AFY	H2A histone family member Y	HGNC:4740	5q31.1
H3F3A	Approved symbol	H3F3A	H3 histone family member 3A	HGNC:4764	1q42.12
HDAC1	Approved symbol	HDAC1	histone deacetylase 1	HGNC:4852	1p35.2-p35.1
HDAC2	Approved symbol	HDAC2	histone deacetylase 2	HGNC:4853	6q21
HDAC3	Approved symbol	HDAC3	histone deacetylase 3	HGNC:4854	5q31.3
HDAC4	Approved symbol	HDAC4	histone deacetylase 4	HGNC:14063	2q37.3
HDAC5	Approved symbol	HDAC5	histone deacetylase 5	HGNC:14068	17q21.31
HDAC9	Approved symbol	HDAC9	histone deacetylase 9	HGNC:14065	7p21.1
HDGF	Approved symbol	HDGF	heparin binding growth factor	HGNC:4856	1q23.1
HES1	Approved symbol	HES1	hes family bHLH transcription factor 1	HGNC:5192	3q29
HEXIM1	Approved symbol	HEXIM1	HEXIM P-TEFb complex subunit 1	HGNC:24953	17q21.31
HIF1A	Approved symbol	HIF1A	hypoxia inducible factor 1 subunit alpha	HGNC:4910	14q23.2
HIPK2	Approved symbol	HIPK2	homeodomain interacting protein kinase 2	HGNC:14402	7q34
HIST1H1A	Approved symbol	HIST1H1A	histone cluster 1 H1 family member a	HGNC:4715	6p22.2
HIST1H1B	Approved symbol	HIST1H1B	histone cluster 1 H1 family member b	HGNC:4719	6p22.1
HIST1H1C	Approved symbol	HIST1H1C	histone cluster 1 H1 family member c	HGNC:4716	6p22.2
HIST1H2BA	Approved symbol	HIST1H2BA	histone cluster 1 H2B family member a	HGNC:18730	6p22.2
HIST1H2BC	Approved symbol	HIST1H2BC	histone cluster 1 H2B family member c	HGNC:4757	6p22.2
HIST1H3A	Approved symbol	HIST1H3A	histone cluster 1 H3 family member a	HGNC:4766	6p22.2
HIST1H3E	Approved symbol	HIST1H3E	histone cluster 1 H3 family member e	HGNC:4769	6p22.2
HIST1H4A	Approved symbol	HIST1H4A	histone cluster 1 H4 family member a	HGNC:4781	6p22.2
HIST1H4C	Approved symbol	HIST1H4C	histone cluster 1 H4 family member c	HGNC:4787	6p22.2
HIST2H2AA3	Approved symbol	HIST2H2AA3	histone cluster 2 H2A family member a3	HGNC:4736	1q21.2
HIST3H3	Approved symbol	HIST3H3	histone cluster 3 H3	HGNC:4778	1q42.13
HMGA1	Approved symbol	HMGA1	high mobility group AT-hook 1	HGNC:5010	6p21.31
HMGB1	Approved symbol	HMGB1	high mobility group box 1	HGNC:4983	13q12.3
HMGN1	Approved symbol	HMGN1	high mobility group nucleosome binding domain 1	HGNC:4984	21q22.2
HMGN2	Approved symbol	HMGN2	high mobility group nucleosomal binding domain 2	HGNC:4986	1p36.11
HMGN4	Approved symbol	HMGN4	high mobility group nucleosomal binding domain 4	HGNC:4989	6p22.2
HNF1B	Approved symbol	HNF1B	HNF1 homeobox B	HGNC:11630	17q12
HNRNPH1	Approved symbol	HNRNPH1	heterogeneous nuclear ribonucleoprotein H1	HGNC:5041	5q35.3
HOXB7	Approved symbol	HOXB7	homeobox B7	HGNC:5118	17q21.32
C4orf27	Previous symbol	HPF1	histone PARylation factor 1	HGNC:26051	4q33
HSPA1A	Approved symbol	HSPA1A	heat shock protein family A (Hsp70) member 1A	HGNC:5232	6p21.33
HSPA2	Approved symbol	HSPA2	heat shock protein family A (Hsp70) member 2	HGNC:5235	14q23.3
HUWE1	Approved symbol	HUWE1	HECT, UBA and WWE domain containing E3 ubiquitin protein ligase 1	HGNC:30892	Xp11.22
IKBKG	Approved symbol	IKBKG	inhibitor of nuclear factor kappa B kinase regulatory subunit gamma	HGNC:5961	Xq28
IL24	Approved symbol	IL24	interleukin 24	HGNC:11346	1q32.1
IMMT	Approved symbol	IMMT	inner membrane mitochondrial protein	HGNC:6047	2p11.2
ITGA4	Approved symbol	ITGA4	integrin subunit alpha 4	HGNC:6140	2q31.3
IVNS1ABP	Approved symbol	IVNS1ABP	influenza virus NS1A binding protein	HGNC:16951	1q25.3
JUN	Approved symbol	JUN	Jun proto-oncogene, AP-1 transcription factor subunit	HGNC:6204	1p32.1
KAT2B	Approved symbol	KAT2B	lysine acetyltransferase 2B	HGNC:8638	3p24.3
KCTD12	Approved symbol	KCTD12	potassium channel tetramerization domain containing 12	HGNC:14678	13q22.3
KLF5	Approved symbol	KLF5	Kruppel like factor 5	HGNC:6349	13q22.1
KLF8	Approved symbol	KLF8	Kruppel like factor 8	HGNC:6351	Xp11.21
Ksr1	Approved symbol	KSR1	kinase suppressor of ras 1	HGNC:6465	17q11.2
LARP7	Approved symbol	LARP7	La ribonucleoprotein domain family member 7	HGNC:24912	4q25
LGALS3	Approved symbol	LGALS3	galectin 3	HGNC:6563	14q22.3
LIG3	Approved symbol	LIG3	DNA ligase 3	HGNC:6600	17q12
LMNA	Approved symbol	LMNA	lamin A/C	HGNC:6636	1q22
LZTR1	Approved symbol	LZTR1	leucine zipper like transcription regulator 1	HGNC:6742	22q11.21
MACROD1	Approved symbol	MACROD1	mono-ADP ribosylhydrolase 1	HGNC:29598	11q13.1
MAFF	Approved symbol	MAFF	MAF bZIP transcription factor F	HGNC:6780	22q13.1
MAFG	Approved symbol	MAFG	MAF bZIP transcription factor G	HGNC:6781	17q25.3
MAFK	Approved symbol	MAFK	MAF bZIP transcription factor K	HGNC:6782	7p22.3
Mapk1	Approved symbol	MAPK1	mitogen-activated protein kinase 1	HGNC:6871	22q11.22
Mapk13	Approved symbol	MAPK13	mitogen-activated protein kinase 13	HGNC:6875	6p21.31
MAST3	Approved symbol	MAST3	microtubule associated serine/threonine kinase 3	HGNC:19036	19p13.11
MED1	Approved symbol	MED1	mediator complex subunit 1	HGNC:9234	17q12
MED14	Approved symbol	MED14	mediator complex subunit 14	HGNC:2370	Xp11.4
MED17	Approved symbol	MED17	mediator complex subunit 17	HGNC:2375	11q21
MED23	Approved symbol	MED23	mediator complex subunit 23	HGNC:2372	6q23.2
MED24	Approved symbol	MED24	mediator complex subunit 24	HGNC:22963	17q21.1
MED6	Approved symbol	MED6	mediator complex subunit 6	HGNC:19970	14q24.2
MED7	Approved symbol	MED7	mediator complex subunit 7	HGNC:2378	5q33.3
MEPCE	Approved symbol	MEPCE	methylphosphate capping enzyme	HGNC:20247	7q22.1
MOV10	Approved symbol	MOV10	Mov10 RISC complex RNA helicase	HGNC:7200	1p13.2
MTA3	Approved symbol	MTA3	metastasis associated 1 family member 3	HGNC:23784	2p21
MTF1	Approved symbol	MTF1	metal regulatory transcription factor 1	HGNC:7428	1p34.3
MYB	Approved symbol	MYB	MYB proto-oncogene, transcription factor	HGNC:7545	6q23.3
MYBL2	Approved symbol	MYBL2	MYB proto-oncogene like 2	HGNC:7548	20q13.12
MYC	Approved symbol	MYC	MYC proto-oncogene, bHLH transcription factor	HGNC:7553	8q24.21
NCAPD2	Approved symbol	NCAPD2	non-SMC condensin I complex subunit D2	HGNC:24305	12p13.31
NCAPG	Approved symbol	NCAPG	non-SMC condensin I complex subunit G	HGNC:24304	4p15.31
NCOA6	Approved symbol	NCOA6	nuclear receptor coactivator 6	HGNC:15936	20q11.22
NF2	Approved symbol	NF2	neurofibromin 2	HGNC:7773	22q12.2
NFATC1	Approved symbol	NFATC1	nuclear factor of activated T cells 1	HGNC:7775	18q23
NFATC2	Approved symbol	NFATC2	nuclear factor of activated T cells 2	HGNC:7776	20q13.2
NFKB1	Approved symbol	NFKB1	nuclear factor kappa B subunit 1	HGNC:7794	4q24
GBAS	Previous symbol	NIPSNAP2	nipsnap homolog 2	HGNC:4179	7p11.2
NKX2-1	Approved symbol	NKX2-1	NK2 homeobox 1	HGNC:11825	14q13.3
NOTCH1	Approved symbol	NOTCH1	notch receptor 1	HGNC:7881	9q34.3
NPM1	Approved symbol	NPM1	nucleophosmin 1	HGNC:7910	5q35.1
Npm1	Approved symbol	NPM1	nucleophosmin 1	HGNC:7910	5q35.1
NQO1	Approved symbol	NQO1	NAD(P)H quinone dehydrogenase 1	HGNC:2874	16q22.1
NR3C1	Approved symbol	NR3C1	nuclear receptor subfamily 3 group C member 1	HGNC:7978	5q31.3
NRF1	Approved symbol	NRF1	nuclear respiratory factor 1	HGNC:7996	7q32.2
NTRK1	Approved symbol	NTRK1	neurotrophic receptor tyrosine kinase 1	HGNC:8031	1q23.1
NXF1	Approved symbol	NXF1	nuclear RNA export factor 1	HGNC:8071	11q12.3
OBSL1	Approved symbol	OBSL1	obscurin like 1	HGNC:29092	2q35
PAN2	Approved symbol	PAN2	poly(A) specific ribonuclease subunit PAN2	HGNC:20074	12q13.3
PARP1	Approved symbol	PARP1	poly(ADP-ribose) polymerase 1	HGNC:270	1q42.12
Parp2	Approved symbol	PARP2	poly(ADP-ribose) polymerase 2	HGNC:272	14q11.2
PARP2	Approved symbol	PARP2	poly(ADP-ribose) polymerase 2	HGNC:272	14q11.2
PARP3	Approved symbol	PARP3	poly(ADP-ribose) polymerase family member 3	HGNC:273	3p21.2
PARP9	Approved symbol	PARP9	poly(ADP-ribose) polymerase family member 9	HGNC:24118	3q21.1
PCNA	Approved symbol	PCNA	proliferating cell nuclear antigen	HGNC:8729	20p12.3
PDLIM7	Approved symbol	PDLIM7	PDZ and LIM domain 7	HGNC:22958	5q35.3
PGR	Approved symbol	PGR	progesterone receptor	HGNC:8910	11q22.1
PHB	Approved symbol	PHB	prohibitin	HGNC:8912	17q21.33
PIAS4	Approved symbol	PIAS4	protein inhibitor of activated STAT 4	HGNC:17002	19p13.3
PIH1D1	Approved symbol	PIH1D1	PIH1 domain containing 1	HGNC:26075	19q13.33
PNKP	Approved symbol	PNKP	polynucleotide kinase 3'-phosphatase	HGNC:9154	19q13.33
POLA1	Approved symbol	POLA1	DNA polymerase alpha 1, catalytic subunit	HGNC:9173	Xp22.11-p21.3
POLA2	Approved symbol	POLA2	DNA polymerase alpha 2, accessory subunit	HGNC:30073	11q13.1
POLB	Approved symbol	POLB	DNA polymerase beta	HGNC:9174	8p11.21
POLG2	Approved symbol	POLG2	DNA polymerase gamma 2, accessory subunit	HGNC:9180	17q23.3
POU2F1	Approved symbol	POU2F1	POU class 2 homeobox 1	HGNC:9212	1q24.2
PPM1G	Approved symbol	PPM1G	protein phosphatase, Mg2+/Mn2+ dependent 1G	HGNC:9278	2p23.3
PPT1	Approved symbol	PPT1	palmitoyl-protein thioesterase 1	HGNC:9325	1p34.2
PRKAA1	Approved symbol	PRKAA1	protein kinase AMP-activated catalytic subunit alpha 1	HGNC:9376	5p13.1
PRKACB	Approved symbol	PRKACB	protein kinase cAMP-activated catalytic subunit beta	HGNC:9381	1p31.1
PRKDC	Approved symbol	PRKDC	protein kinase, DNA-activated, catalytic subunit	HGNC:9413	8q11.21
PRMT1	Approved symbol	PRMT1	protein arginine methyltransferase 1	HGNC:5187	19q13.33
PRPF8	Approved symbol	PRPF8	pre-mRNA processing factor 8	HGNC:17340	17p13.3
PTK2	Approved symbol	PTK2	protein tyrosine kinase 2	HGNC:9611	8q24.3
RAD23A	Approved symbol	RAD23A	RAD23 homolog A, nucleotide excision repair protein	HGNC:9812	19p13.13
RARA	Approved symbol	RARA	retinoic acid receptor alpha	HGNC:9864	17q21.2
RASL10B	Approved symbol	RASL10B	RAS like family 10 member B	HGNC:30295	17q12
RBM14	Approved symbol	RBM14	RNA binding motif protein 14	HGNC:14219	11q13.2
RC3H1	Approved symbol	RC3H1	ring finger and CCCH-type domains 1	HGNC:29434	1q25.1
RECQL4	Approved symbol	RECQL4	RecQ like helicase 4	HGNC:9949	8q24.3
RELA	Approved symbol	RELA	RELA proto-oncogene, NF-kB subunit	HGNC:9955	11q13.1
REST	Approved symbol	REST	RE1 silencing transcription factor	HGNC:9966	4q12
RIOK2	Approved symbol	RIOK2	RIO kinase 2	HGNC:18999	5q15
RNF144A	Approved symbol	RNF144A	ring finger protein 144A	HGNC:20457	2p25.1
RNF146	Approved symbol	RNF146	ring finger protein 146	HGNC:21336	6q22.33
Rnf146	Approved symbol	RNF146	ring finger protein 146	HGNC:21336	6q22.33
RNF166	Approved symbol	RNF166	ring finger protein 166	HGNC:28856	16q24.2-q24.3
RNF168	Approved symbol	RNF168	ring finger protein 168	HGNC:26661	3q29
RNF4	Approved symbol	RNF4	ring finger protein 4	HGNC:10067	4p16.3
RPA1	Approved symbol	RPA1	replication protein A1	HGNC:10289	17p13.3
RPA2	Approved symbol	RPA2	replication protein A2	HGNC:10290	1p35.3
RPA3	Approved symbol	RPA3	replication protein A3	HGNC:10291	7p21.3
RPA4	Approved symbol	RPA4	replication protein A4	HGNC:30305	Xq21.33
RPL10	Approved symbol	RPL10	ribosomal protein L10	HGNC:10298	Xq28
RPL14	Approved symbol	RPL14	ribosomal protein L14	HGNC:10305	3p22.1
RPL19	Approved symbol	RPL19	ribosomal protein L19	HGNC:10312	17q12
RPL27A	Approved symbol	RPL27A	ribosomal protein L27a	HGNC:10329	11p15
RPL35	Approved symbol	RPL35	ribosomal protein L35	HGNC:10344	9q33.3
RPS3A	Approved symbol	RPS3A	ribosomal protein S3A	HGNC:10421	4q31.3
RPS8	Approved symbol	RPS8	ribosomal protein S8	HGNC:10441	1p34.1
RRP1B	Approved symbol	RRP1B	ribosomal RNA processing 1B	HGNC:23818	21q22.3
Rrp1b	Approved symbol	RRP1B	ribosomal RNA processing 1B	HGNC:23818	21q22.3
RYK	Approved symbol	RYK	receptor like tyrosine kinase	HGNC:10481	3q22.2
SCARNA22	Approved symbol	SCARNA22	small Cajal body-specific RNA 22	HGNC:32580	4p16.3
SENP1	Approved symbol	SENP1	SUMO specific peptidase 1	HGNC:17927	12q13.11
SENP3	Approved symbol	SENP3	SUMO specific peptidase 3	HGNC:17862	17p13
SHMT2	Approved symbol	SHMT2	serine hydroxymethyltransferase 2	HGNC:10852	12q12-q14
SIRT1	Approved symbol	SIRT1	sirtuin 1	HGNC:14929	10q21.3
Slx4	Approved symbol	SLX4	SLX4 structure-specific endonuclease subunit	HGNC:23845	16p13.3
SMARCA1	Approved symbol	SMARCA1	SWI/SNF related, matrix associated, actin dependent regulator of chromatin, subfamily a, member 1	HGNC:11097	Xq25-q26.1
SMARCAD1	Approved symbol	SMARCAD1	SWI/SNF-related, matrix-associated actin-dependent regulator of chromatin, subfamily a, containing DEAD/H box 1	HGNC:18398	4q22.3
SNAI1	Approved symbol	SNAI1	snail family transcriptional repressor 1	HGNC:11128	20q13.13
SNRNP27	Approved symbol	SNRNP27	small nuclear ribonucleoprotein U4/U6.U5 subunit 27	HGNC:30240	2p13.3
SP1	Approved symbol	SP1	Sp1 transcription factor	HGNC:11205	12q13.13
SPP1	Approved symbol	SPP1	secreted phosphoprotein 1	HGNC:11255	4q22.1
SREK1	Approved symbol	SREK1	splicing regulatory glutamic acid and lysine rich protein 1	HGNC:17882	5q12.3
Srp72	Approved symbol	SRP72	signal recognition particle 72	HGNC:11303	4q12
SSRP1	Approved symbol	SSRP1	structure specific recognition protein 1	HGNC:11327	11q12.1
STUB1	Approved symbol	STUB1	STIP1 homology and U-box containing protein 1	HGNC:11427	16p13.3
SUPT16H	Approved symbol	SUPT16H	SPT16 homolog, facilitates chromatin remodeling subunit	HGNC:11465	14q11.2
SWAP70	Approved symbol	SWAP70	switching B cell complex subunit SWAP70	HGNC:17070	11p15.4
TAF13	Approved symbol	TAF13	TATA-box binding protein associated factor 13	HGNC:11546	1p13.3
TAL1	Approved symbol	TAL1	TAL bHLH transcription factor 1, erythroid differentiation factor	HGNC:11556	1p33
TCEA2	Approved symbol	TCEA2	transcription elongation factor A2	HGNC:11614	20q13.33
TCF3	Approved symbol	TCF3	transcription factor 3	HGNC:11633	19p13.3
TCF7L2	Approved symbol	TCF7L2	transcription factor 7 like 2	HGNC:11641	10q25.2-q25.3
TERF2IP	Approved symbol	TERF2IP	TERF2 interacting protein	HGNC:19246	16q23.1
THRA	Approved symbol	THRA	thyroid hormone receptor alpha	HGNC:11796	17q21.1
THRAP3	Approved symbol	THRAP3	thyroid hormone receptor associated protein 3	HGNC:22964	1p34.3
THRB	Approved symbol	THRB	thyroid hormone receptor beta	HGNC:11799	3p24.2
THRSP	Approved symbol	THRSP	thyroid hormone responsive	HGNC:11800	11q14.1
Timeless	Approved symbol	TIMELESS	timeless circadian regulator	HGNC:11813	12q13.3
TMPO	Approved symbol	TMPO	thymopoietin	HGNC:11875	12q23.1
TOP1	Approved symbol	TOP1	DNA topoisomerase I	HGNC:11986	20q12
TOP2B	Approved symbol	TOP2B	DNA topoisomerase II beta	HGNC:11990	3p24.2
TOPORS	Approved symbol	TOPORS	TOP1 binding arginine/serine rich protein	HGNC:21653	9p21.1
TP53	Approved symbol	TP53	tumor protein p53	HGNC:11998	17p13.1
TRIM14	Approved symbol	TRIM14	tripartite motif containing 14	HGNC:16283	9q22.33
TRIM28	Approved symbol	TRIM28	tripartite motif containing 28	HGNC:16384	19q13.4
TRIM29	Approved symbol	TRIM29	tripartite motif containing 29	HGNC:17274	11q23.3
TUBB	Approved symbol	TUBB	tubulin beta class I	HGNC:20778	6p21.33
TUBB1	Approved symbol	TUBB1	tubulin beta 1 class VI	HGNC:16257	20q13.32
TXNIP	Approved symbol	TXNIP	thioredoxin interacting protein	HGNC:16952	1q21.1
UBE2I	Approved symbol	UBE2I	ubiquitin conjugating enzyme E2 I	HGNC:12485	16p13.3
UBE2M	Approved symbol	UBE2M	ubiquitin conjugating enzyme E2 M	HGNC:12491	19q13.43
UHRF1	Approved symbol	UHRF1	ubiquitin like with PHD and ring finger domains 1	HGNC:12556	19p13.3
UHRF2	Approved symbol	UHRF2	ubiquitin like with PHD and ring finger domains 2	HGNC:12557	9p24.1
UIMC1	Approved symbol	UIMC1	ubiquitin interaction motif containing 1	HGNC:30298	5q35.2
USF1	Approved symbol	USF1	upstream transcription factor 1	HGNC:12593	1q23.3
USP36	Approved symbol	USP36	ubiquitin specific peptidase 36	HGNC:20062	17q25.3
VCAM1	Approved symbol	VCAM1	vascular cell adhesion molecule 1	HGNC:12663	1p21.2
VHL	Approved symbol	VHL	von Hippel-Lindau tumor suppressor	HGNC:12687	3p25.3
WDR76	Approved symbol	WDR76	WD repeat domain 76	HGNC:25773	15q15.3
WRN	Approved symbol	WRN	WRN RecQ like helicase	HGNC:12791	8p12
XPC	Approved symbol	XPC	XPC complex subunit, DNA damage recognition and repair factor	HGNC:12816	3p25.1
XRCC1	Approved symbol	XRCC1	X-ray repair cross complementing 1	HGNC:12828	19q13.2
XRCC5	Approved symbol	XRCC5	X-ray repair cross complementing 5	HGNC:12833	2q35
XRCC6	Approved symbol	XRCC6	X-ray repair cross complementing 6	HGNC:4055	22q13.2
YAP1	Approved symbol	YAP1	Yes associated protein 1	HGNC:16262	11q22.1
ZBTB16	Approved symbol	ZBTB16	zinc finger and BTB domain containing 16	HGNC:12930	11q23.2
ZBTB9	Approved symbol	ZBTB9	zinc finger and BTB domain containing 9	HGNC:28323	6p21.32
ZNF423	Approved symbol	ZNF423	zinc finger protein 423	HGNC:16762	16q12.1
ZNF746	Approved symbol	ZNF746	zinc finger protein 746	HGNC:21948	7q36.1

### Sheet: GO_OxPhos
Input	Match type	Approved symbol	Approved name	HGNC ID	Location
AK2	Approved symbol	AK2	adenylate kinase 2	HGNC:362	1p35.1
ATP5C1	Previous symbol	ATP5F1C	ATP synthase F1 subunit gamma	HGNC:833	10p14
ATP5D	Previous symbol	ATP5F1D	ATP synthase F1 subunit delta	HGNC:837	19p13.3
C11orf83	Previous symbol	UQCC3	ubiquinol-cytochrome c reductase complex assembly factor 3	HGNC:34399	11q12.3
C17orf42	Previous symbol	TEFM	transcription elongation factor, mitochondrial	HGNC:26223	17q11.2
C1orf31	Previous symbol	COA6	cytochrome c oxidase assembly factor 6	HGNC:18025	1q42.2
CHCHD10	Approved symbol	CHCHD10	coiled-coil-helix-coiled-coil-helix domain containing 10	HGNC:15559	22q11.23
COQ9	Approved symbol	COQ9	coenzyme Q9	HGNC:25302	16q21
COX10	Approved symbol	COX10	cytochrome c oxidase assembly factor heme A:farnesyltransferase COX10	HGNC:2260	17p12
COX15	Approved symbol	COX15	cytochrome c oxidase assembly homolog COX15	HGNC:2263	10q24.2
COX4I1	Approved symbol	COX4I1	cytochrome c oxidase subunit 4I1	HGNC:2265	16q24.1
COX4I2	Approved symbol	COX4I2	cytochrome c oxidase subunit 4I2	HGNC:16232	20q11.21
COX5A	Approved symbol	COX5A	cytochrome c oxidase subunit 5A	HGNC:2267	15q24.2
COX5B	Approved symbol	COX5B	cytochrome c oxidase subunit 5B	HGNC:2269	2q11.2
COX6A1	Approved symbol	COX6A1	cytochrome c oxidase subunit 6A1	HGNC:2277	12q24.31
COX6B1	Approved symbol	COX6B1	cytochrome c oxidase subunit 6B1	HGNC:2280	19q13.12
COX6C	Approved symbol	COX6C	cytochrome c oxidase subunit 6C	HGNC:2285	8q22.2
COX7A2L	Approved symbol	COX7A2L	cytochrome c oxidase subunit 7A2 like	HGNC:2289	2p21
COX7B	Approved symbol	COX7B	cytochrome c oxidase subunit 7B	HGNC:2291	Xq21.1
COX7C	Approved symbol	COX7C	cytochrome c oxidase subunit 7C	HGNC:2292	5q14.3
COX8A	Approved symbol	COX8A	cytochrome c oxidase subunit 8A	HGNC:2294	11q13.1
COX8C	Approved symbol	COX8C	cytochrome c oxidase subunit 8C	HGNC:24382	14q32.12
CYC1	Approved symbol	CYC1	cytochrome c1	HGNC:2579	8q24.3
CYCS	Approved symbol	CYCS	cytochrome c, somatic	HGNC:19986	7p15.3
DLD	Approved symbol	DLD	dihydrolipoamide dehydrogenase	HGNC:2898	7q31.1
FXN	Approved symbol	FXN	frataxin	HGNC:3951	9q21.11
GBAS	Previous symbol	NIPSNAP2	nipsnap homolog 2	HGNC:4179	7p11.2
MECP2	Approved symbol	MECP2	methyl-CpG binding protein 2	HGNC:6990	Xq28
MSH2	Approved symbol	MSH2	mutS homolog 2	HGNC:7325	2p21-p16.3
NDUFA1	Approved symbol	NDUFA1	NADH:ubiquinone oxidoreductase subunit A1	HGNC:7683	Xq24
NDUFA10	Approved symbol	NDUFA10	NADH:ubiquinone oxidoreductase subunit A10	HGNC:7684	2q37.3
NDUFA11	Approved symbol	NDUFA11	NADH:ubiquinone oxidoreductase subunit A11	HGNC:20371	19p13.3
NDUFA12	Approved symbol	NDUFA12	NADH:ubiquinone oxidoreductase subunit A12	HGNC:23987	12q22
NDUFA13	Approved symbol	NDUFA13	NADH:ubiquinone oxidoreductase subunit A13	HGNC:17194	19p13.11
NDUFA2	Approved symbol	NDUFA2	NADH:ubiquinone oxidoreductase subunit A2	HGNC:7685	5q31.3
NDUFA3	Approved symbol	NDUFA3	NADH:ubiquinone oxidoreductase subunit A3	HGNC:7686	19q13.42
NDUFA4	Approved symbol	NDUFA4	NDUFA4 mitochondrial complex associated	HGNC:7687	7p21.3
NDUFA5	Approved symbol	NDUFA5	NADH:ubiquinone oxidoreductase subunit A5	HGNC:7688	7q31.32
NDUFA6	Approved symbol	NDUFA6	NADH:ubiquinone oxidoreductase subunit A6	HGNC:7690	22q13.2
NDUFA7	Approved symbol	NDUFA7	NADH:ubiquinone oxidoreductase subunit A7	HGNC:7691	19p13.2
NDUFA8	Approved symbol	NDUFA8	NADH:ubiquinone oxidoreductase subunit A8	HGNC:7692	9q33.2
NDUFA9	Approved symbol	NDUFA9	NADH:ubiquinone oxidoreductase subunit A9	HGNC:7693	12p13.3
NDUFAB1	Approved symbol	NDUFAB1	NADH:ubiquinone oxidoreductase subunit AB1	HGNC:7694	16p12.2
NDUFAF1	Approved symbol	NDUFAF1	NADH:ubiquinone oxidoreductase complex assembly factor 1	HGNC:18828	15q15.1
NDUFB1	Approved symbol	NDUFB1	NADH:ubiquinone oxidoreductase subunit B1	HGNC:7695	14q31.3
NDUFB10	Approved symbol	NDUFB10	NADH:ubiquinone oxidoreductase subunit B10	HGNC:7696	16p13.3
NDUFB11	Approved symbol	NDUFB11	NADH:ubiquinone oxidoreductase subunit B11	HGNC:20372	Xp11.3
NDUFB2	Approved symbol	NDUFB2	NADH:ubiquinone oxidoreductase subunit B2	HGNC:7697	7q34
NDUFB3	Approved symbol	NDUFB3	NADH:ubiquinone oxidoreductase subunit B3	HGNC:7698	2q33.1
NDUFB4	Approved symbol	NDUFB4	NADH:ubiquinone oxidoreductase subunit B4	HGNC:7699	3q13.33
NDUFB5	Approved symbol	NDUFB5	NADH:ubiquinone oxidoreductase subunit B5	HGNC:7700	3q26.33
NDUFB6	Approved symbol	NDUFB6	NADH:ubiquinone oxidoreductase subunit B6	HGNC:7701	9p21.1
NDUFB7	Approved symbol	NDUFB7	NADH:ubiquinone oxidoreductase subunit B7	HGNC:7702	19p13.12
NDUFB8	Approved symbol	NDUFB8	NADH:ubiquinone oxidoreductase subunit B8	HGNC:7703	10q24.31
NDUFB9	Approved symbol	NDUFB9	NADH:ubiquinone oxidoreductase subunit B9	HGNC:7704	8q24.13
NDUFC1	Approved symbol	NDUFC1	NADH:ubiquinone oxidoreductase subunit C1	HGNC:7705	4q31.1
NDUFC2	Approved symbol	NDUFC2	NADH:ubiquinone oxidoreductase subunit C2	HGNC:7706	11q14.1
NDUFC2-KCTD14	Approved symbol	NDUFC2-KCTD14	NDUFC2-KCTD14 readthrough	HGNC:42956	11q14.1
NDUFS1	Approved symbol	NDUFS1	NADH:ubiquinone oxidoreductase core subunit S1	HGNC:7707	2q33.3
NDUFS2	Approved symbol	NDUFS2	NADH:ubiquinone oxidoreductase core subunit S2	HGNC:7708	1q23.3
NDUFS3	Approved symbol	NDUFS3	NADH:ubiquinone oxidoreductase core subunit S3	HGNC:7710	11p11.2
NDUFS4	Approved symbol	NDUFS4	NADH:ubiquinone oxidoreductase subunit S4	HGNC:7711	5q11.2
NDUFS5	Approved symbol	NDUFS5	NADH:ubiquinone oxidoreductase subunit S5	HGNC:7712	1p34.3
NDUFS6	Approved symbol	NDUFS6	NADH:ubiquinone oxidoreductase subunit S6	HGNC:7713	5p15.33
NDUFS7	Approved symbol	NDUFS7	NADH:ubiquinone oxidoreductase core subunit S7	HGNC:7714	19p13.3
NDUFS8	Approved symbol	NDUFS8	NADH:ubiquinone oxidoreductase core subunit S8	HGNC:7715	11q13.2
NDUFV1	Approved symbol	NDUFV1	NADH:ubiquinone oxidoreductase core subunit V1	HGNC:7716	11q13.2
NDUFV2	Approved symbol	NDUFV2	NADH:ubiquinone oxidoreductase core subunit V2	HGNC:7717	18p11.22
NDUFV3	Approved symbol	NDUFV3	NADH:ubiquinone oxidoreductase subunit V3	HGNC:7719	21q22.3
PMPCB	Approved symbol	PMPCB	peptidase, mitochondrial processing beta subunit	HGNC:9119	7q22.1
SDHAF2	Approved symbol	SDHAF2	succinate dehydrogenase complex assembly factor 2	HGNC:26034	11q12.2
SDHC	Approved symbol	SDHC	succinate dehydrogenase complex subunit C	HGNC:10682	1q23.3
SNCA	Approved symbol	SNCA	synuclein alpha	HGNC:11138	4q22.1
SURF1	Approved symbol	SURF1	SURF1 cytochrome c oxidase assembly factor	HGNC:11474	9q34.2
TAZ	Approved symbol	TAZ	tafazzin	HGNC:11577	Xq28
UQCR10	Approved symbol	UQCR10	ubiquinol-cytochrome c reductase, complex III subunit X	HGNC:30863	22q12.2
UQCR11	Approved symbol	UQCR11	ubiquinol-cytochrome c reductase, complex III subunit XI	HGNC:30862	19p13.3
UQCRB	Approved symbol	UQCRB	ubiquinol-cytochrome c reductase binding protein	HGNC:12582	8q22.1
UQCRC1	Approved symbol	UQCRC1	ubiquinol-cytochrome c reductase core protein 1	HGNC:12585	3p21.31
UQCRC2	Approved symbol	UQCRC2	ubiquinol-cytochrome c reductase core protein 2	HGNC:12586	16p12.2
UQCRFS1	Approved symbol	UQCRFS1	ubiquinol-cytochrome c reductase, Rieske iron-sulfur polypeptide 1	HGNC:12587	19q12
UQCRH	Approved symbol	UQCRH	ubiquinol-cytochrome c reductase hinge protein	HGNC:12590	1p33
UQCRHL	Approved symbol	UQCRHL	ubiquinol-cytochrome c reductase hinge protein like	HGNC:51714	1p36.21
UQCRQ	Approved symbol	UQCRQ	ubiquinol-cytochrome c reductase complex III subunit VII	HGNC:29594	5q31.1
