## Supplementary material for "Genetic screens in isogenic mammalian cell lines without single cell cloning": Supplementary Table 1.xlsx

### Sheet: Sheet1
Name	sgRNA Sequence	Figure
MCL1 Saur-guide	CACCCTCACGCCAGACTCCCG	Fig. 2
BCL2L1 Saur-guide	AAGCGCTGAGGGAGGCAGGCG	Fig. 2
MCL1 Spyo-guide 1	AGGAGGAGGACGAGTTGTAC	Fig. 4
MCL1 Spyo-guide 2	GATTATCTCTCGGTACCTTC	Fig. 4
MCL1 Spyo-guide 3	GACTGGCTAGTTAAACAAAG	Fig. 4
PARP1 Saur-guide 1	GGAAGTAAAGGAAGCCAACAT	Fig. 5
PARP1 Saur-guide 2	AGACACAGACACCCAACCGGA	Fig. 5
MCL1 Spyo-guide	AGGCGCTGGAGACCTTACGA	Supp. Fig. 8
BCL2L1 Spyo-guide	CTCCGATTCAGTCCCTTCTG	Supp. Fig. 8
MARCH5 Spyo-guide	CCAGGCCTGTCTACAACGCT	Supp. Fig. 8
WSB2 Spyo-guide	CTTGCTACGGGACTCAACGA	Supp. Fig. 8
